# Data-driven modeling predicts gene regulatory network dynamics during the differentiation of multipotential progenitors

**DOI:** 10.1101/2021.05.10.443501

**Authors:** Joanna Elzbieta Handzlik, Manu

## Abstract

Cellular differentiation during hematopoiesis is guided by gene regulatory networks (GRNs) thought to be organized as a hierarchy of bistable switches, with antagonism between Gata1 and PU.1 driving red- and white-blood cell differentiation. We utilized high temporal-resolution gene-expression data from *in vitro* erythrocyte-neutrophil differentiation and a predictive data-driven dynamical modeling framework to learn the architecture and dynamics of gene regulation in a comprehensive twelve-gene GRN. The inferred genetic architecture is densely interconnected rather than hierarchical. The analysis of model dynamics revealed that neutrophil differentiation is driven by C/EBP*α* and Gfi1 rather than PU.1. This prediction is supported by the sequence of gene up-regulation in an independent mouse bone marrow scRNA-Seq dataset. These results imply that neutrophil differentiation is not driven by the Gata1-PU.1 switch but by neutrophil-specific genes instead. More generally, this work shows that data-driven dynamical modeling can uncover the causality of developmental events that might otherwise be obscured.
