## Supplementary material for "Data-driven modeling predicts gene regulatory network dynamics during the differentiation of multipotential progenitors": Table S2

Connection	Prediction	Experiment	Status of prediction	Type of evidence	Organism/Cells	Citation	Comment
T_Gata1_Gata1	Autoactivation	Autoactivation	Confirmed	functional cis-regulation	Mouse	https://doi.org/10.1101/gad.5.6.919
T_Spi1_Gata1	Repression	Repression	Confirmed	genetic, functional cis-regulation	MEL cells	https://doi.org/10.1101/gad.13.11.1398
T_Tal1_Gata1	Activation	Binding	Confirmed	cis regulation	Mouse fetal liver erythrocytes	https://doi.org/10.1101/gr.104935.110
T_Cebpa_Gata1	Repression	Repression	Confirmed	genetic	Mouse preGMs	https://doi.org/10.1038/emboj.2011.390
T_Gfi1_Gata1	Repression	Activation	Not correct prediction*	genetic	Mouse	https://doi.org/10.1182/blood-2014-02-556522
T_Csf3r_Gata1	Repression	Not found	Undetermined
T_Zfpm1_Gata1	Activation	No effect detected	Undetermined	genetic	Human K562	https://doi.org/10.1016/j.bbrc.2017.02.068
T_Zfpm1_Gata1	Activation	No effect detected	Undetermined	genetic	Mouse preMegEs	https://doi.org/10.1038/emboj.2011.390
T_Klf1_Gata1	Activation	Activation	Confirmed	functional cis-regulation	NIH3T3	https://doi.org/10.1038/emboj.2011.390
T_Stat3_Gata1	Repression	Not found	Undetermined
T_Il3ra_Gata1	Repression	Not found	Undetermined
T_Epor_Gata1	Activation	Activation	Confirmed	functional cis-regulation	Ba/F3 cells	https://doi.org/10.1073/pnas.90.24.11593
T_Epor_Gata1	Activation	Activation	Confirmed	genetic	Human erythroid progenitors	https://doi.org/10.1074/jbc.M112.378398
T_Gata2_Gata1	Repression	Repression	Confirmed	functional cis-regulation	Human K562 and MEL cells	https://pubmed.ncbi.nlm.nih.gov/27347333/
T_Epo_Gata1	Activation	Activation	Confirmed	genetic	Human primary erythrocyte progenitor cells	https://doi.org/10.1016/j.exphem.2007.08.014
T_Epo_Gata1	Activation	Activation	Confirmed	genetic	Mouse	https://doi.org/10.3324/haematol.2014.104844
T_GCSF_Gata1	Repression	Not found	Undetermined
T_Gata1_Spi1	Repression	Repression	Confirmed	genetic, functional cis-regulation	MEL cells	https://doi.org/10.1182/blood.V99.9.3089
T_Spi1_Spi1	Autoactivation	Autoactivation	Confirmed	functional cis-regulation	RAW264.7	https://doi.org/10.1182/blood-2010-08-302976
T_Tal1_Spi1	Repression	Repression	Confirmed	functional cis-regulation	HEL cells	https://doi.org/10.1016/j.jmb.2005.10.055
T_Cebpa_Spi1	Sign not constrained	Activation		genetic	Mouse Lin- BM cells	https://doi.org/10.1371/journal.pone.0095784
T_Gfi1_Spi1	Activation	Repression	Not correct prediction*	cis regulation, genetic	Mice	https://doi.org/10.1016/j.immuni.2009.07.011	* = conflicting evidence (Moignard1304 finds positivecorrelation)
T_Csf3r_Spi1	Activation	Not found	Undetermined
T_Zfpm1_Spi1	Repression	Repression	Confirmed	genetic	Human K562	https://doi.org/10.1016/j.bbrc.2017.02.068
T_Zfpm1_Spi1	Repression	Repression	Confirmed	genetic	Mouse preMegEs	https://doi.org/10.1038/emboj.2011.390
T_Klf1_Spi1	Repression	Not found	Undetermined
T_Stat3_Spi1	Activation	Activation	Confirmed	genetic	32D	https://doi.org/10.1074/jbc.M112271200	immunoblotting (is that genetic?)
T_Il3ra_Spi1	Activation	Not found	Undetermined
T_Epor_Spi1	Repression	Not found	Undetermined
T_Gata2_Spi1	Repression	Repression	Confirmed	genetic	G1ME cells	https://doi.org/10.1182/blood-2009-03-207944
T_Epo_Spi1	Repression	Not found	Undetermined
T_GCSF_Spi1	Activation	Not found	Undetermined
T_Gata1_Tal1	Activation	Activation	Confirmed	genetic	Human K562 cells	https://doi.org/10.1182/blood-2013-02-483875
T_Gata1_Tal1	Activation	Activation	Confirmed	functional cis regulation	Mouse	https://doi.org/10.1128/MCB.00931-07
T_Spi1_Tal1	Repression	Binding	Confirmed	cis regulation	Mouse HPC-7 cells	https://doi.org/10.1016/j.stem.2010.07.016
T_Tal1_Tal1	Activation	Activation	Confirmed	functional cis regulation	Mouse	https://doi.org/10.1128/MCB.00931-07
T_Tal1_Tal1	Activation	Activation	Confirmed	functional cis regulation	Jurkat cells	https://doi.org/10.1016/j.ccr.2012.06.007	Type of evidence was marked as cis regulation. If you look at Fig. 3 in the paper they did KO experiments as well. Please make sure I am correct on that.
T_Tal1_Tal1	Activation	Activation	Confirmed	functional cis regulation	Mouse HPC-7 cells	https://doi.org/10.1182/blood-2009-01-200048
T_Cebpa_Tal1	Repression	Repression	Confirmed	genetic	Mouse Lin- BM cells	https://doi.org/10.1371/journal.pone.0095784
T_Gfi1_Tal1	Repression	Not found	Undetermined
T_Csf3r_Tal1	Sign not constrained	Not found
T_Zfpm1_Tal1	Activation	No effect detected	Undetermined	genetic	Human K562	https://doi.org/10.1016/j.bbrc.2017.02.068
T_Klf1_Tal1	Activation	No effect detected	Undetermined*	genetic	Human K562	https://doi.org/10.1016/j.bbagrm.2014.12.010	They said that Klf1 knckdown did not affect Gata1 or Tal1 expression - but it reduced their occupancy at the gamma globin locus.
T_Stat3_Tal1	Repression	Not found	Undetermined
T_Il3ra_Tal1	Repression	Not found	Undetermined
T_Epor_Tal1	Activation	Activation	Confirmed	genetic	Ba/F3 cells	https://doi.org/10.1073/pnas.90.24.11593
T_Epor_Tal1	Activation	Activation	Confirmed	genetic	Human primary erythrocyte progenitor cells	https://doi.org/10.1016/j.exphem.2007.08.014
T_Epor_Tal1	Activation	Activation	Confirmed	genetic	Mouse	https://doi.org/10.3324/haematol.2014.104844
T_Gata2_Tal1	Repression	Binding	Confirmed	cis regulation	Mouse HPC-7 cells	https://doi.org/10.1016/j.stem.2010.07.016
T_Epo_Tal1	Repression	Activation	Not correct prediction	genetic	Human primary erythrocyte progenitor cells	https://doi.org/10.1016/j.exphem.2007.08.014
T_Epo_Tal1	Repression	Activation	Not correct prediction	genetic	Mouse	https://doi.org/10.3324/haematol.2014.104844
T_GCSF_Tal1	Activation	Not found	Undetermined
T_Gata1_Cebpa	Repression	Repression	Confirmed	genetic	MEL cells	https://doi.org/10.1158/1541-7786.MCR-09-0031
T_Spi1_Cebpa	Sign not constrained	Activation		genetic	MEL cells	https://doi.org/10.1158/1541-7786.MCR-09-0031
T_Tal1_Cebpa	Activation	Binding	Confirmed	cis regulation	Mouse HPC-7 cells	https://doi.org/10.1182/blood-2009-01-200048
T_Cebpa_Cebpa	Autoactivation	Autoactivation	Confirmed	functional cis regulation	Human	https://doi.org/10.1128/mcb.15.3.1192
T_Gfi1_Cebpa	Activation	Activation	Confirmed	functional cis regulation	PUER mice cells	https://doi.org/10.1371/journal.pone.0217580
T_Csf3r_Cebpa	Repression	No effect detected*	Undetermined*	genetic	Mouse Ba/F3 cells	http:s://doi.org/10.1038/sj.leu.2402094
T_Zfpm1_Cebpa	Repression	Repression	Confirmed	genetic	Mice	https://doi.org/10.1038/emboj.2011.390
T_Klf1_Cebpa	Repression	Not found	Undetermined
T_Stat3_Cebpa	Repression	Activation	Not correct prediction	genetic, cis regulation	Mouse 32D cl3 cells	https://doi.org/10.1074/jbc.M408442200
T_Il3ra_Cebpa	Sign not constrained	Not found
T_Epor_Cebpa	Repression	Repression	Confirmed	functional cis regulation	Mouse hepatocytes/HepG2	https://doi.org/10.1182/blood-2007-08-106195
T_Gata2_Cebpa	Sign not constrained	No effect detected		genetic	Ex vivo mouse mast cells	https://doi.org/10.4049/jimmunol.1500018
T_Epo_Cebpa	Repression	Not found	Undetermined
T_GCSF_Cebpa	Activation	Activation	Confirmed	genetic	Mouse 32D cl3 cells	https://doi.org/10.1182/blood.V80.7.1725.1725
T_GCSF_Cebpa	Activation	Activation	Confirmed	genetic	Mouse PUER cells	https://doi.org/10.1038/ni973
T_Gata1_Gfi1	Repression	Not found	Undetermined
T_Spi1_Gfi1	Activation	Binding	Confirmed	cis regulation	Mouse	https://doi.org/10.1128/MCB.00032-10
T_Tal1_Gfi1	Repression	Binding	Confirmed	cis regulation	Mouse	https://doi.org/10.1128/MCB.00032-10
T_Cebpa_Gfi1	Activation	Activation	Confirmed	genetic	Mouse Lin- BM cells	https://doi.org/10.1371/journal.pone.0095784
T_Gfi1_Gfi1	Autoactivation	Not found	Undetermined
T_Csf3r_Gfi1	Activation	Not found	Undetermined
T_Zfpm1_Gfi1	Repression	Not found	Undetermined
T_Klf1_Gfi1	Repression	Not found	Undetermined
T_Stat3_Gfi1	Repression	Repression	Confirmed	genetic	Th17 cells	https://doi.org/10.1016/j.celrep.2017.05.013
T_Il3ra_Gfi1	Sign not constrained	Not found
T_Epor_Gfi1	Repression	Not found	Undetermined
T_Gata2_Gfi1	Sign not constrained	Binding		cis regulation	Mouse	https://doi.org/10.1128/MCB.00032-10
T_Epo_Gfi1	Repression	Not found	Undetermined
T_GCSF_Gfi1	Activation	Not found	Undetermined
T_Gata1_Csf3r	Repression	Not found	Undetermined
T_Spi1_Csf3r	Activation	Activation	Confirmed	genetic	NB4, HL-60	https://doi.org/10.1182/blood.V88.4.1234.bloodjournal8841234
T_Tal1_Csf3r	Repression	Not found	Undetermined
T_Cebpa_Csf3r	Activation	Activation	Confirmed	genetic	NB4, HL-60	https://doi.org/10.1182/blood.V88.4.1234.bloodjournal8841234
T_Cebpa_Csf3r	Activation	Activation	Confirmed	genetic	Mouse	https://doi.org/10.1146/annurev-genet-110711-155437
T_Cebpa_Csf3r	Activation	Activation	Confirmed	genetic	Mouse Lin- BM cells	https://doi.org/10.1371/journal.pone.0095784
T_Gfi1_Csf3r	Activation	Activation	Confirmed	genetic	Mouse bone marrow	https://doi.org/10.1016/S1074-7613(02)00501-0
T_Csfr3_Csf3r	Autoactivation	Not found	Undetermined
T_Zfpm1_Csf3r	Repression	Not found	Undetermined
T_Klf1_Csf3r	Repression	Not found	Undetermined
T_Stat3_Csf3r	Sign not constrained	Not found
T_Il3ra_Csf3r	Activation	Not found	Undetermined
T_Epor_Csf3r	Repression	Not found	Undetermined
T_Gata2_Csf3r	Sign not constrained	Not found
T_Epo_Csf3r	Repression	Not found	Undetermined
T_GCSF_Csf3r	Activation	Not found	Undetermined
T_Gata1_Zfpm1	Activation	Repression	Not correct prediction	genetic	Mouse preMegEs	https://doi.org/10.1038/emboj.2011.390
T_Spi1_Zfpm1	Repression	Repression	Confirmed	genetic	FL-EP	https://doi.org/10.1073/pnas.1121019109
T_Spi1_Zfpm1	Repression	Binding	Confirmed	cis regulation	Mouse fetal liver erythrocytes	https://doi.org/10.1101/gr.104935.110
T_Tal1_Zfpm1	Activation	Activation	Confirmed	cis regulation	Mouse HPC-7 cells	https://doi.org/10.1182/blood-2009-01-200048
T_Tal1_Zfpm1	Activation	Binding	Confirmed	cis regulation	Mouse fetal liver erythrocytes	https://doi.org/10.1038/emboj.2011.390
T_Cebpa_Zfpm1	Repression	Repression	Confirmed	genetic	Mice	https://doi.org/10.1038/emboj.2011.390
T_Gfi1_Zfpm1	Repression	Not found	Undetermined
T_Csf3r_Zfpm1	Repression	Not found	Undetermined
T_Zfpm1_Zfpm1	Activation	Not found	Undetermined
T_Klf1_Zfpm1	Activation	Not found	Undetermined
T_Stat3_Zfpm1	Repression	Not found	Undetermined
T_Il3ra_Zfpm1	Repression	Not found	Undetermined
T_Epor_Zfpm1	Sign not constrained	Not found
T_Gata2_Zfpm1	Repression	Binding	Confirmed	cis regulation	Mouse HPC-7 cells	https://doi.org/10.1016/j.stem.2010.07.016
T_Epo_Zfpm1	Activation	Not found	Undetermined
T_GCSF_Zfpm1	Repression	Not found	Undetermined
T_Gata1_Klf1	Activation	Activation	Confirmed	functional cis-regulation	Mouse	https://doi.org/10.1016/S0021-9258(17)40698-3
T_Gata1_Klf1	Activation	Activation	Confirmed	cis regulation, genetics	Mouse G1-ER4 cells	https://doi.org/10.1016/j.molcel.2009.11.002
T_Gata1_Klf1	Activation	Activation	Confirmed	functional cis regulation	Mouse	https://doi.org/10.1182/blood.V95.5.1652.005k23_1652_1655
T_Spi1_Klf1	Repression	Repression	Confirmed	cis regulation	FL-EP cells	https://doi.org/10.1073/pnas.1121019109
T_Tal1_Klf1	Activation	Activation	Confirmed	cis regulation, genetics	Mouse G1-ER4 cells	https://doi.org/10.1016/j.molcel.2009.11.002
T_Tal1_Klf1	Activation	Activation	Confirmed	functional cis regulation	Mouse	https://doi.org/10.1182/blood.V95.5.1652.005k23_1652_1655
T_Cebpa_Klf1	Repression	Repression	Confirmed	genetic	Mouse Lin- BM cells	https://doi.org/10.1371/journal.pone.0095784
T_Gfi1_Klf1	Repression	Activation	Not correct prediction	genetic	Mice	https://doi.org/10.1182/blood-2014-02-556522
T_Csf3r_Klf1	Repression	Not found	Undetermined
T_Zfpm1_Klf1	Activation	Activation	Confirmed	cis regulation, genetics	Mouse G1-ER4 cells	https://doi.org/10.1016/j.molcel.2009.11.002
T_Klf1_Klf1	Autoactivation	Not found	Undetermined
T_Stat3_Klf1	Repression	Not found	Undetermined
T_Il3ra_Klf1	Repression	Not found	Undetermined
T_Epor_Klf1	Activation	Activation	Confirmed	genetic	Human primary erythrocyte progenitor cells	https://doi.org/10.1016/j.exphem.2007.08.014
T_Gata2_Klf1	Repression	Activation	Not correct prediction	functional cis-regulation	NIH3T3	https://pubmed.ncbi.nlm.nih.gov/8195185/
T_Gata2_Klf1	Repression	Activation	Not correct prediction	functional cis regulation	Mouse embryoid bodies	https://doi.org/10.1242/dev.018200
T_Epo_Klf1	Activation	Activation	Confirmed	genetic	Human primary erythrocyte progenitor cells	https://doi.org/10.1016/j.exphem.2007.08.014
T_GCSF_Klf1	Repression	Not found	Undetermined
T_Gata1_Stat3	Repression	Repression	Confirmed	genetic, protein-protein interaction	Ba/F3	https://doi.org/10.1074/jbc.M413461200
T_Spi1_Stat3	Activation	Not found	Undetermined
T_Tal1_Stat3	Repression	Not found	Undetermined
T_Cebpa_Stat3	Repression	Not found	Undetermined
T_Gfi1_Stat3	Activation	Activation	Confirmed	genetic, protein-protein interaction	Mice DC	https://doi.org/10.1016/j.immuni.2005.04.007	https://doi.org/10.1016/j.immuni.2005.04.007
T_Csf3r_Stat3	Activation	Not found	Undetermined
T_Zfpm1_Stat3	Repression	Not found	Undetermined
T_Klf1_Stat3	Repression	Not found	Undetermined
T_Stat3_Stat3	Autoactivation	Autoactivation	Confirmed	genetic	M1 murine cell lines	https://doi.org/10.1074/jbc.273.11.6132
	Autoactivation	Autoactivation	Confirmed	genetic, cis regulation	Th17 cells	https://doi.org/10.1016/j.celrep.2017.05.013
T_Il3ra_Stat3	Activation	Not found	Undetermined
T_Epor_Stat3	Repression	Not found	Undetermined
T_Gata2_Stat3	Repression	Repression	Confirmed	genetic, protein-protein interaction	Ba/F3	https://doi.org/10.1074/jbc.M413461200
T_Epo_Stat3	Activation	Not found	Undetermined
T_GCSF_Stat3	Repression	Not found	Undetermined
T_Gata1_Il3ra	Repression	Not found	Undetermined
T_Spi1_Il3ra	Activation	Not found	Undetermined
T_Tal1_Il3ra	Repression	Not found	Undetermined
T_Cebpa_Il3ra	Activation	Not found	Undetermined
T_Gfi1_Il3ra	Activation	Not found	Undetermined
T_Csf3r_Il3ra	Activation	Not found	Undetermined
T_Zfpm1_Il3ra	Repression	Not found	Undetermined
T_Klf1_Il3ra	Repression	Not found	Undetermined
T_Stat3_Il3ra	Activation	Not found	Undetermined
T_Il3ra_Il3ra	Autoactivation	Not found	Undetermined
T_Epor_Il3ra	Repression	Not found	Undetermined
T_Gata2_Il3ra	Activation	Activation	Confirmed	genetic	Ex vivo mouse basophils	https://doi.org/10.4049/jimmunol.1500018
T_Epo_Il3ra	Activation	Not found	Undetermined
T_GCSF_Il3ra	Repression	Not found	Undetermined
T_Gata1_Epor	Activation	Activation	Confirmed	functional cis regulation	MEL	https://doi.org/10.1073/pnas.88.23.10638
T_Spi1_Epor	Repression	No effect deteceted	Undetermined	genetic	E16.5 FL cells	https://doi.org/10.1016/S0145-2126(03)00178-4	Was marked purple. See Fig. 2 in the paper. It looks that PU.1 has no effect on Epor.
T_Tal1_Epor	Activation	Activation	Confirmed	functional cis-regulation	Human erythroid progenitors	https://doi.org/10.1074/jbc.M112.378398
T_Cebpa_Epor	Repression	Repression	Confirmed	genetic	MEL	https://doi.org/10.1182/blood-2005-06-2216
T_Cebpa_Epor	Repression	Repression	Confirmed	genetic	Mouse	https://doi.org/10.1146/annurev-genet-110711-155437
T_Gfi1_Epor	Repression	Activation	Not correct prediction	genetic	Mice	https://doi.org/10.1182/blood-2014-02-556522
T_Csf3r_Epor	Repression	Not found	Undetermined
T_Zfpm1_Epor	Activation	Not found	Undetermined
T_Klf1_Epor	Activation	Not found	Undetermined
T_Stat3_Epor	Repression	Not found	Undetermined
T_Il3ra_Epor	Repression	Not found	Undetermined
T_Epor_Epor	Autoactivation	Autoactivation	Confirmed	genetic	Mouse	https://doi.org/10.3324/haematol.2014.104844
T_Gata2_Epor	Repression	Not found	Undetermined
T_Epo_Epor	Activation	Activation	Confirmed	genetic	Mouse	https://doi.org/10.3324/haematol.2014.104844
T_GCSF_Epor	Repression	Not found	Undetermined
T_Gata1_Gata2	Repression	Repression	Confirmed	genetic, cis regulation	Mice	https://doi.org/10.1111/gtc.12086
T_Spi1_Gata2	Activation	Repression	Not correct prediction	genetic	Mice	https://doi.org/10.1016/s1074-7613(02)00452-1
T_Spi1_Gata2	Activation	Binding	Not correct prediction	cis regulation	Mouse HPC-7 cells	https://doi.org/10.1016/j.stem.2010.07.016	what do we do here? normally that would be light green and here due to the line above the light green becomes red :/
T_Tal1_Gata2	Repression	Repression	Confirmed	functional cis-regulation	Human K562 and MEL cells	https://pubmed.ncbi.nlm.nih.gov/27347333/
T_Tal1_Gata2	Repression	Binding	Confirmed	cis regulation	Mouse HPC-7 cells	https://doi.org/10.1182/blood-2009-01-200048
T_Cebpa_Gata2	Activation	Repression	Not correct prediction	genetic	Mice pre-GMs	https://doi.org/10.1038/emboj.2011.390
T_Gfi1_Gata2	Activation	Repression	Not correct prediction	functional cis regulation	Mouse bone marrow cells	https://doi.org/10.1038/ncb2709
T_Csf3r_Gata2	Activation	Not found	Undetermined
T_Zfpm1_Gata2	Repression	Repression	Confirmed	genetic	Human K562	https://doi.org/10.1016/j.bbrc.2017.02.068
T_Zfpm1_Gata2	Repression	Repression	Confirmed	genetic	Mouse preMegEs	https://doi.org/10.1038/emboj.2011.390
T_Klf1_Gata2	Activation	No effect deteceted	Undetermined	genetic	Mouse embryoid bodies	https://doi.org/10.1182/blood-2007-03-082065
T_Stat3_Gata2	Sign not constrained	Not found
T_Il3ra_Gata2	Sign not constrained	Not found
T_Epor_Gata2	Sign not constrained	Repression		genetic	Human erythroid progenitors	https://doi.org/10.1074/jbc.M112.378398
T_Gata2_Gata2	Sign not constrained	Not found
T_Epo_Gata2	Activation	Not found
T_GCSF_Gata2	Repression	Not found
